# The hydrogen sulfide donor sodium thiosulfate limits inflammation but aggravate smooth muscle cells apoptosis and aneurysm progression in a mouse model of abdominal aortic aneurysm

**DOI:** 10.1101/2023.09.15.557949

**Authors:** Clémence Bechelli, Diane Macabrey, Florian Caloz, Severine Urfer, Martine Lambelet, Florent Allagnat, Sébastien Déglise

## Abstract

**Intro:** The prevalence of abdominal aortic aneurysm (AAA) is constantly progressing with the aging of the global population. AAA rupture has a devastating 80% mortality rate and there is no treatment to slow-down AAA progression. Hydrogen sulfide (H_2_S) is a ubiquitous redox-modifying gasotransmitter produced in the cardiovascular system via the reverse trans-sulfuration pathway by cystathionine γ-lyase (CSE). H_2_S has protective properties on the cardiovascular system, including anti-inflammatory and antioxidant effects. Here, we hypothesized that sodium thiosulfate (STS), a clinically relevant source of H_2_S, would limit AAA growth.

**Methods:** 8-12 weeks old male WT or Cse^-/-^ mice on a C57BL/6J genetic background were submitted to a model of AAA by topical elastase application on the abdominal aorta and β-aminopropionitrile fumarate treatment in the drinking water for 2 weeks post-op. Sodium thiosulfate (STS) was given via the drinking water post-op until aorta collection. *In vitro* experiments were conducted to assess the effect of STS and pro-inflammatory cytokines interleukin-1 β and 6 and tumor necrosis factor α on primary human vascular smooth muscle cell (VSMC).

**Results:** Surprisingly, STS increased elastin degradation, AAA size and rupture, despite reducing infiltration of macrophages, antigen-presenting cells and lymphocytes in WT mice. Conversely, Cse^-/-^ mice with impaired H_2_S production developed smaller AAA than WT mice despite increased infiltration of immune cells. STS reduced VSMC coverage, possibly lowered VSMC proliferation, and promoted VSMC loss and extracellular matrix (ECM) breakdown. In vitro, STS aggravated pro-inflammatory cytokine-induced VSMCs apoptosis.

**Conclusion:** STS has a paradoxical effect on AAA growth, reducing inflammation while simultaneously impeding favorable vascular remodeling, resulting in bigger AAA in a model of periadventitial elastase. This study identifies a negative effect of H_2_S on VSMC in this environment, highlighting the complex role of H_2_S in AAA progression. The deleterious effect of STS on AAA progression is significant, especially given the growing use of STS in clinical settings for various indications.
