## supplementary table S4 for "The hydrogen sulfide donor sodium thiosulfate limits inflammation but aggravate smooth muscle cells apoptosis and aneurysm progression in a mouse model of abdominal aortic aneurysm"

id	term	score	logFC	meta.q
GO:0006635	fatty acid beta-oxidation	8.055	0.7861	0.0130
GO:0032981	mitochondrial respiratory chain complex I assembly	6.678	0.7397	0.0168
GO:0009083	branched-chain amino acid catabolic process	5.996	0.7442	0.0130
GO:0006120	mitochondrial electron transport, NADH to ubiquinone	5.041	0.7755	0.0151
GO:0009062	fatty acid catabolic process	4.714	0.7478	0.0130
GO:0030049	muscle filament sliding	-4.547	-0.5543	0.1607
GO:0005743	mitochondrial inner membrane	4.371	0.6190	0.0141
GO:0033108	mitochondrial respiratory chain complex assembly	4.314	0.7401	0.0155
GO:0019395	fatty acid oxidation	4.251	0.6972	0.0130
GO:0009081	branched-chain amino acid metabolic process	3.922	0.7442	0.0130
GO:0051592	response to calcium ion	-3.780	-0.1492	0.0173
GO:0004867	serine-type endopeptidase inhibitor activity	-3.482	-0.1688	0.0160
GO:0050714	positive regulation of protein secretion	-3.349	-0.1258	0.0271
GO:0031093	platelet alpha granule lumen	-3.247	-0.1508	0.0580
GO:0005741	mitochondrial outer membrane	3.236	0.3793	0.0508
GO:0001676	long-chain fatty acid metabolic process	3.089	0.4474	0.0130
GO:0005782	peroxisomal matrix	2.989	0.5181	0.0130
GO:0030198	extracellular matrix organization	-2.893	-0.0766	0.0141
GO:0005759	mitochondrial matrix	2.771	0.5842	0.0130
GO:0045333	cellular respiration	2.744	0.9452	0.0130
GO:0019646	aerobic electron transport chain	2.632	0.8581	0.0134
GO:0019866	organelle inner membrane	2.129	0.5867	0.0141
GO:0009063	cellular amino acid catabolic process	2.075	0.5037	0.0130
GO:0031966	mitochondrial membrane	2.062	0.5634	0.0151
GO:0010038	response to metal ion	-1.986	-0.1748	0.0144
GO:0006936	muscle contraction	-1.939	-0.2754	0.0579
GO:0007005	mitochondrion organization	1.929	0.4441	0.0134
GO:0051222	positive regulation of protein transport	-1.832	-0.1264	0.0417
GO:0031091	platelet alpha granule	-1.717	-0.1283	0.0157
GO:0006631	fatty acid metabolic process	1.669	0.5088	0.0133
GO:0004866	endopeptidase inhibitor activity	-1.658	-0.1356	0.0236
GO:0043062	extracellular structure organization	-1.439	-0.0833	0.0151
GO:0005777	peroxisome	1.319	0.3912	0.0175
