## supplementary table S3 for "The hydrogen sulfide donor sodium thiosulfate limits inflammation but aggravate smooth muscle cells apoptosis and aneurysm progression in a mouse model of abdominal aortic aneurysm"

gene_name	gene_title	chr	logFC	stars	meta.q	AveExpr0	AveExpr1
Ankrd26	ankyrin repeat domain 26	6	-2.6836	★★	1.772e-04	5.0014	2.318
Myl4	myosin, light polypeptide 4	11	-1.8995	★★	1.552e-01	5.6634	3.764
Uqcrh	ubiquinol-cytochrome c reductase hinge protein	4	1.8181	★★	1.001e-03	5.1714	6.989
Ucp1	uncoupling protein 1 (mitochondrial, proton carrie...	8	1.7162	★★	1.807e-03	5.6651	7.381
Myh6	myosin, heavy polypeptide 6, cardiac muscle, alpha	14	-1.5443	★★	7.714e-02	9.8354	8.291
Ttn	titin	2	-1.3840	★★	7.673e-02	4.8657	3.482
Actn2	actinin alpha 2	13	-1.3746	★★	1.232e-01	4.0640	2.689
Acaa2	acetyl-Coenzyme A acyltransferase 2 (mitochondrial...	18	1.3633	★★	2.802e-03	10.3232	11.687
Ndufs6	NADH:ubiquinone oxidoreductase core subunit S6	13	1.3462	★★	1.142e-03	4.7820	6.128
Idh3a	isocitrate dehydrogenase 3 (NAD+) alpha	9	1.2811	★★	3.141e-04	9.7528	11.034
Aco2	aconitase 2, mitochondrial	15	1.2458	★★	8.900e-04	10.7792	12.025
Gpd1	glycerol-3-phosphate dehydrogenase 1 (soluble)	15	1.2412	★★	2.632e-03	9.6354	10.877
Acadl	acyl-Coenzyme A dehydrogenase, long-chain	1	1.2242	★★	8.900e-04	9.1217	10.346
Hadhb	hydroxyacyl-CoA dehydrogenase trifunctional multie...	5	1.2094	★★	3.962e-03	9.6915	10.901
Uqcrb	ubiquinol-cytochrome c reductase binding protein	13	1.1953	★★	1.524e-03	7.7511	8.946
Cox7a1	cytochrome c oxidase subunit 7A1	7	1.1815	★★	6.605e-03	5.5462	6.728
Cycs	cytochrome c, somatic	6	1.1762	★★	1.506e-03	7.1992	8.375
Cox5a	cytochrome c oxidase subunit 5A	9	1.1732	★★	1.796e-03	8.1460	9.319
Mgst1	microsomal glutathione S-transferase 1	6	1.1707	★★	2.641e-03	1.4784	2.649
Tnnt2	troponin T2, cardiac	1	-1.1649	★★	8.926e-02	2.7851	1.620
Cyc1	cytochrome c-1	15	1.1600	★★	4.569e-04	6.6393	7.799
Acadvl	acyl-Coenzyme A dehydrogenase, very long chain	11	1.1445	★★	1.759e-03	9.6822	10.827
Sucla2	succinate-Coenzyme A ligase, ADP-forming, beta sub...	14	1.1400	★★	5.318e-04	9.1290	10.269
Slc25a20	solute carrier family 25 (mitochondrial carnitine/...	9	1.1379	★★	2.515e-03	6.9629	8.101
Tnni3	troponin I, cardiac 3	7	-1.1337	★★	8.712e-02	2.7890	1.655
Gpd2	glycerol phosphate dehydrogenase 2, mitochondrial	2	1.1288	★★	5.962e-03	9.5455	10.674
Suclg1	succinate-CoA ligase, GDP-forming, alpha subunit	6	1.1280	★★	1.081e-02	7.4946	8.623
Uqcrc1	ubiquinol-cytochrome c reductase core protein 1	9	1.1152	★★	2.396e-03	9.1925	10.308
Ndufa8	NADH:ubiquinone oxidoreductase subunit A8	2	1.0972	★★	8.548e-04	5.4657	6.563
Glul	glutamate-ammonia ligase (glutamine synthetase)	1	1.0915	★★	1.407e-04	6.8444	7.936
Ogdh	oxoglutarate (alpha-ketoglutarate) dehydrogenase (...	11	1.0875	★★	9.620e-04	9.7324	10.820
Etfdh	electron transferring flavoprotein, dehydrogenase	3	1.0830	★★	5.310e-04	8.2762	9.359
Acsl1	acyl-CoA synthetase long-chain family member 1	8	1.0751	★★	3.217e-03	10.1358	11.211
Eno3	enolase 3, beta muscle	11	-1.0724	★★	1.254e-02	6.5995	5.527
Etfa	electron transferring flavoprotein, alpha polypept...	9	1.0684	★★	1.151e-03	10.2067	11.275
Fahd1	fumarylacetoacetate hydrolase domain containing 1	17	1.0640	★★	6.955e-05	3.8395	4.904
Hadh	hydroxyacyl-Coenzyme A dehydrogenase	3	1.0616	★★	3.881e-03	9.0209	10.082
Aldh6a1	aldehyde dehydrogenase family 6, subfamily A1	12	1.0608	★★	1.095e-06	9.1632	10.224
Srl	sarcalumenin	16	-1.0599	★★	1.026e-01	2.3127	1.253
Cox6a1	cytochrome c oxidase subunit 6A1	5	1.0458	★★	1.766e-03	3.4158	4.462
Hibch	3-hydroxyisobutyryl-Coenzyme A hydrolase	1	1.0456	★★	1.772e-04	7.3908	8.436
Hadha	hydroxyacyl-CoA dehydrogenase trifunctional multie...	5	1.0375	★★	5.255e-03	10.8457	11.883
Pdhb	pyruvate dehydrogenase (lipoamide) beta	14	1.0289	★★	6.787e-03	8.1403	9.169
Ech1	enoyl coenzyme A hydratase 1, peroxisomal	7	1.0209	★★	1.407e-04	6.1644	7.185
Cs	citrate synthase	10	1.0194	★★	4.018e-03	10.1163	11.136
Cox4i1	cytochrome c oxidase subunit 4I1	8	1.0179	★★	6.778e-03	8.1849	9.203
Eci1	enoyl-Coenzyme A delta isomerase 1	17	1.0059	★★	1.077e-03	8.6006	9.607
Ndufs8	NADH:ubiquinone oxidoreductase core subunit S8	19	1.0033	★★	6.430e-03	7.7750	8.778
Ndufa4	Ndufa4, mitochondrial complex associated	6	1.0006	★★	7.048e-03	8.2905	9.291
Acat1	acetyl-Coenzyme A acetyltransferase 1	9	0.9942	★★	5.831e-04	8.5183	9.512
Pdha1	pyruvate dehydrogenase E1 alpha 1	X	0.9882	★★	2.429e-03	8.3586	9.347
Cpt2	carnitine palmitoyltransferase 2	4	0.9865	★★	2.299e-04	7.4880	8.475
Dlst	dihydrolipoamide S-succinyltransferase (E2 compone...	12	0.9853	★★	4.309e-03	7.4806	8.466
Hsdl2	hydroxysteroid dehydrogenase like 2	4	0.9853	★★	5.622e-04	4.7168	5.702
Ndufb10	NADH:ubiquinone oxidoreductase subunit B10	17	0.9847	★★	8.119e-04	4.1915	5.176
Echs1	enoyl Coenzyme A hydratase, short chain, 1, mitoch...	7	0.9826	★★	1.061e-03	8.5498	9.532
Sdha	succinate dehydrogenase complex, subunit A, flavop...	13	0.9808	★★	1.151e-03	8.8028	9.784
Clpx	caseinolytic mitochondrial matrix peptidase chaper...	9	0.9757	★★	5.059e-03	3.4736	4.449
Etfb	electron transferring flavoprotein, beta polypepti...	7	0.9748	★★	1.759e-03	9.3069	10.282
Pdk4	pyruvate dehydrogenase kinase, isoenzyme 4	6	0.9739	★★	2.285e-05	2.2991	3.273
Ndufa10	NADH:ubiquinone oxidoreductase subunit A10	1	0.9618	★★	6.554e-03	7.2969	8.259
Crat	carnitine acetyltransferase	2	0.9604	★★	1.759e-03	7.3743	8.335
Cox6b1	cytochrome c oxidase, subunit 6B1	7	0.9586	★★	1.845e-03	6.6610	7.620
Acadm	acyl-Coenzyme A dehydrogenase, medium chain	3	0.9551	★★	2.396e-03	9.4081	10.363
Ckmt2	creatine kinase, mitochondrial 2	13	-0.9538	★★	8.390e-02	3.6921	2.738
Dlat	dihydrolipoamide S-acetyltransferase (E2 component...	9	0.9519	★★	1.151e-03	7.7074	8.659
Sdhb	succinate dehydrogenase complex, subunit B, iron s...	4	0.9509	★★	3.836e-03	8.8942	9.845
Eef1a2	eukaryotic translation elongation factor 1 alpha 2	2	-0.9506	★★	3.174e-02	4.3380	3.387
Idh3b	isocitrate dehydrogenase 3 (NAD+) beta	2	0.9506	★★	2.632e-03	7.9262	8.877
Acss3	acyl-CoA synthetase short-chain family member 3	10	0.9362	★★	4.810e-03	3.1422	4.078
Hspa9	heat shock protein 9	18	0.9324	★★	2.429e-03	10.1747	11.107
Cox6c	cytochrome c oxidase subunit 6C	15	0.9256	★★	1.952e-02	7.2875	8.213
Tufm	Tu translation elongation factor, mitochondrial	7	0.9252	★★	1.529e-03	7.9577	8.883
Rmdn1	regulator of microtubule dynamics 1	4	0.9233	★★	6.660e-03	4.5697	5.493
Ndufb5	NADH:ubiquinone oxidoreductase subunit B5	3	0.9071	★★	3.082e-02	5.5669	6.474
Letm1	leucine zipper-EF-hand containing transmembrane pr...	5	0.9048	★★	5.310e-04	6.3123	7.217
Adhfe1	alcohol dehydrogenase, iron containing, 1	1	0.9038	★★	2.486e-07	3.7157	4.620
Decr1	2,4-dienoyl CoA reductase 1, mitochondrial	4	0.9017	★★	2.396e-03	8.2303	9.132
Mb	myoglobin	15	-0.8989	★★	1.429e-01	8.0181	7.119
Rps12	ribosomal protein S12	10	0.8988	★★	8.897e-02	5.7049	6.604
Dld	dihydrolipoamide dehydrogenase	12	0.8974	★★	6.899e-03	8.6666	9.564
Sod2	superoxide dismutase 2, mitochondrial	17	0.8969	★★	9.900e-03	8.8475	9.744
Uqcrfs1	ubiquinol-cytochrome c reductase, Rieske iron-sulf...	13	0.8900	★★	2.203e-02	8.3020	9.192
Fabp4	fatty acid binding protein 4, adipocyte	3	0.8871	★★	2.543e-02	11.6796	12.567
Ndufs5	NADH:ubiquinone oxidoreductase core subunit S5	4	0.8859	★★	5.318e-04	3.9728	4.859
Dbt	dihydrolipoamide branched chain transacylase E2	3	0.8799	★★	2.011e-05	5.4283	6.308
Bcat2	branched chain aminotransferase 2, mitochondrial	7	0.8721	★★	4.889e-07	5.9500	6.822
Isoc2a	isochorismatase domain containing 2a	7	0.8703	★★	2.802e-03	4.4600	5.330
Ndufs4	NADH:ubiquinone oxidoreductase core subunit S4	13	0.8690	★★	1.389e-02	4.8663	5.735
Uqcrq	ubiquinol-cytochrome c reductase, complex III subu...	11	0.8648	★★	3.106e-02	6.2408	7.106
Myl7	myosin, light polypeptide 7, regulatory	11	-0.8620	★★	1.223e-01	4.0177	3.156
Coq9	coenzyme Q9	8	0.8584	★★	1.049e-02	5.3377	6.196
Ddt	D-dopachrome tautomerase	10	0.8581	★★	3.015e-03	4.4012	5.259
Fh1	fumarate hydratase 1	1	0.8545	★★	6.062e-03	8.2838	9.138
Acsf3	acyl-CoA synthetase family member 3	8	0.8541	★★	2.254e-03	3.5317	4.386
Cd36	CD36 molecule	5	0.8517	★★	5.395e-03	6.4818	7.333
Grpel1	GrpE-like 1, mitochondrial	5	0.8497	★★	1.303e-03	3.6296	4.479
Ndufc2	NADH:ubiquinone oxidoreductase subunit C2	7	0.8480	★★	1.111e-02	5.9214	6.769
Pck1	phosphoenolpyruvate carboxykinase 1, cytosolic	2	0.8449	★★	2.632e-03	6.9069	7.752
Acss1	acyl-CoA synthetase short-chain family member 1	2	0.8445	★★	5.395e-03	3.6652	4.510
Acsm3	acyl-CoA synthetase medium-chain family member 3	7	0.8434	★★	2.539e-04	4.9360	5.779
Ak2	adenylate kinase 2	4	0.8403	★★	4.418e-05	6.0839	6.924
Letmd1	LETM1 domain containing 1	15	0.8400	★★	2.223e-02	3.3777	4.218
Acads	acyl-Coenzyme A dehydrogenase, short chain	5	0.8381	★★	4.514e-03	7.1470	7.985
Mecr	mitochondrial trans-2-enoyl-CoA reductase	4	0.8379	★★	6.430e-04	5.0635	5.901
Pvalb	parvalbumin	15	-0.8304	★★	1.774e-01	9.0164	8.186
Idh3g	isocitrate dehydrogenase 3 (NAD+), gamma	X	0.8299	★★	1.195e-03	7.2940	8.124
Hspd1	heat shock protein 1 (chaperonin)	1	0.8271	★★	1.986e-03	10.0445	10.872
Ndufa2	NADH:ubiquinone oxidoreductase subunit A2	18	0.8248	★★	9.900e-03	4.0827	4.907
Ndufv1	NADH:ubiquinone oxidoreductase core subunit V1	19	0.8246	★★	2.182e-03	7.1834	8.008
Cox7c	cytochrome c oxidase subunit 7C	13	0.8236	★★	1.575e-02	6.7956	7.619
Pgam2	phosphoglycerate mutase 2	11	-0.8177	★★	1.679e-01	3.2682	2.450
Timm44	translocase of inner mitochondrial membrane 44	8	0.8109	★★	9.620e-04	5.4366	6.247
Hk2	hexokinase 2	6	0.8094	★★	8.667e-02	7.1097	7.919
Coq3	coenzyme Q3 methyltransferase	4	0.8088	★★	7.018e-03	4.6289	5.438
Cpt1b	carnitine palmitoyltransferase 1b, muscle	15	0.8078	★★	3.174e-02	7.6208	8.429
Acot2	acyl-CoA thioesterase 2	12	0.8018	★★	4.810e-03	5.6544	6.456
Hspe1	heat shock protein 1 (chaperonin 10)	1	0.7990	★★	4.773e-03	7.8528	8.652
Ndufs1	NADH:ubiquinone oxidoreductase core subunit S1	1	0.7980	★★	6.086e-03	8.4456	9.244
Ndufa7	NADH:ubiquinone oxidoreductase subunit A7	17	0.7867	★★	3.340e-02	5.7710	6.558
Ndufv2	NADH:ubiquinone oxidoreductase core subunit V2	17	0.7820	★★	2.632e-03	4.3130	5.095
Pccb	propionyl Coenzyme A carboxylase, beta polypeptide	9	0.7810	★★	1.553e-04	6.1345	6.915
Ppa2	pyrophosphatase (inorganic) 2	3	0.7809	★★	5.060e-03	5.2762	6.057
Mtch2	mitochondrial carrier 2	2	0.7790	★★	4.778e-03	3.7722	4.551
Car3	carbonic anhydrase 3	3	0.7686	★★	4.772e-02	11.1756	11.944
Uqcrc2	ubiquinol cytochrome c reductase core protein 2	7	0.7684	★★	4.773e-03	8.1140	8.882
Cox5b	cytochrome c oxidase subunit 5B	1	0.7609	★★	9.934e-03	6.5541	7.315
Uqcr10	ubiquinol-cytochrome c reductase, complex III subu...	11	0.7579	★★	1.099e-02	3.3090	4.067
Ndufa9	NADH:ubiquinone oxidoreductase subunit A9	6	0.7564	★★	2.777e-02	6.5640	7.320
Ndufv3	NADH:ubiquinone oxidoreductase core subunit V3	17	0.7557	★★	9.363e-02	6.7416	7.497
Clybl	citrate lyase beta like	14	0.7556	★★	1.760e-02	5.7086	6.464
Ces1d	carboxylesterase 1D	8	0.7556	★★	4.018e-03	8.7059	9.462
Chchd3	coiled-coil-helix-coiled-coil-helix domain contain...	6	0.7536	★★	2.521e-03	5.6514	6.405
Afg3l2	AFG3-like AAA ATPase 2	18	0.7526	★★	1.959e-03	6.2206	6.973
Mdh2	malate dehydrogenase 2, NAD (mitochondrial)	5	0.7497	★★	2.704e-02	10.3488	11.099
Aifm1	apoptosis-inducing factor, mitochondrion-associate...	X	0.7496	★★	4.018e-03	6.7656	7.515
Prdx3	peroxiredoxin 3	19	0.7479	★★	1.496e-03	7.0282	7.776
Ppa1	pyrophosphatase (inorganic) 1	10	0.7450	★★	4.313e-02	7.5295	8.275
Phb	prohibitin	11	0.7449	★★	1.759e-03	6.9565	7.701
Acot13	acyl-CoA thioesterase 13	13	0.7447	★★	8.897e-02	5.1670	5.912
Ndufs3	NADH:ubiquinone oxidoreductase core subunit S3	2	0.7440	★★	5.962e-03	5.9272	6.671
Mccc2	methylcrotonoyl-Coenzyme A carboxylase 2 (beta)	13	0.7421	★★	1.151e-03	6.0924	6.834
Ndufb9	NADH:ubiquinone oxidoreductase subunit B9	15	0.7274	★★	1.099e-02	3.6476	4.375
Acad10	acyl-Coenzyme A dehydrogenase family, member 10	5	0.7267	★★	3.463e-03	6.1219	6.849
Hsd17b4	hydroxysteroid (17-beta) dehydrogenase 4	18	0.7263	★★	2.343e-04	4.9993	5.726
Coasy	Coenzyme A synthase	11	0.7218	★★	5.395e-03	2.8347	3.556
Cisd1	CDGSH iron sulfur domain 1	10	0.7213	★★	1.180e-02	5.0697	5.791
Ldhd	lactate dehydrogenase D	8	0.7196	★★	1.132e-04	3.2682	3.988
Txn2	thioredoxin 2	15	0.7174	★★	5.395e-03	3.7759	4.493
Ndufb6	NADH:ubiquinone oxidoreductase subunit B6	4	0.7143	★★	1.987e-02	3.9914	4.706
Pdhx	pyruvate dehydrogenase complex, component X	2	0.7110	★★	6.787e-03	5.1986	5.910
Bckdhb	branched chain ketoacid dehydrogenase E1, beta pol...	9	0.7107	★★	7.833e-02	1.4215	2.132
Tuba1b	tubulin, alpha 1B	15	0.7106	★★	1.684e-01	4.0034	4.714
Ndufa6	NADH:ubiquinone oxidoreductase subunit A6	15	0.7102	★★	3.283e-02	4.3360	5.046
Scp2	sterol carrier protein 2, liver	4	0.7098	★★	3.205e-02	6.9213	7.631
Pcca	propionyl-Coenzyme A carboxylase, alpha polypeptid...	14	0.7061	★★	2.521e-03	7.4578	8.164
Pygl	liver glycogen phosphorylase	12	0.7049	★★	1.934e-01	6.4581	7.163
Mtx2	metaxin 2	2	0.7028	★★	2.254e-03	3.3458	4.049
S100a1	S100 calcium binding protein A1	3	0.7009	★★	2.808e-02	4.0074	4.708
Mpc2	mitochondrial pyruvate carrier 2	1	0.6911	★★	9.597e-03	3.5803	4.271
Apoa2	apolipoprotein A-II	1	-0.6894	★★	1.333e-01	7.4003	6.711
Mrps36	mitochondrial ribosomal protein S36	13	0.6860	★★	2.331e-02	3.3003	3.986
Prph	peripherin	15	0.6853	★★	1.875e-01	3.5736	4.259
Suclg2	succinate-Coenzyme A ligase, GDP-forming, beta sub...	6	0.6846	★★	1.970e-02	6.7758	7.460
Ndufs7	NADH:ubiquinone oxidoreductase core subunit S7	10	0.6838	★★	3.830e-02	4.8066	5.490
Idh2	isocitrate dehydrogenase 2 (NADP+), mitochondrial	7	0.6826	★★	5.258e-02	9.3889	10.072
Bckdha	branched chain ketoacid dehydrogenase E1, alpha po...	7	0.6809	★★	4.430e-04	5.1812	5.862
Coq6	coenzyme Q6 monooxygenase	12	0.6760	★★	1.490e-02	3.2690	3.945
Ces1f	carboxylesterase 1F	8	0.6743	★★	3.260e-04	4.6215	5.296
Ephx2	epoxide hydrolase 2, cytoplasmic	14	0.6673	★★	8.165e-03	6.3274	6.995
Mccc1	methylcrotonoyl-Coenzyme A carboxylase 1 (alpha)	3	0.6634	★★	4.382e-04	6.1766	6.840
Ivd	isovaleryl coenzyme A dehydrogenase	2	0.6631	★★	2.182e-03	7.5145	8.178
Aldh4a1	aldehyde dehydrogenase 4 family, member A1	4	0.6606	★★	4.018e-03	7.0543	7.715
Atad3a	ATPase family, AAA domain containing 3A	4	0.6554	★★	4.304e-03	6.6056	7.261
Hibadh	3-hydroxyisobutyrate dehydrogenase	6	0.6549	★★	5.831e-04	5.1217	5.777
Ndufa5	NADH:ubiquinone oxidoreductase subunit A5	6	0.6542	★★	5.097e-02	4.4153	5.070
Mif	macrophage migration inhibitory factor (glycosylat...	10	0.6480	★★	1.679e-01	4.2690	4.917
Pam16	presequence translocase-asssociated motor 16	16	0.6454	★★	1.715e-02	2.9235	3.569
Cluh	clustered mitochondria (cluA/CLU1) homolog	11	0.6451	★★	7.018e-03	3.4786	4.124
C1qbp	complement component 1, q subcomponent binding pro...	11	0.6444	★★	1.719e-02	4.6148	5.259
Ndufs2	NADH:ubiquinone oxidoreductase core subunit S2	1	0.6439	★★	5.494e-03	6.4611	7.105
Immt	inner membrane protein, mitochondrial	6	0.6427	★★	1.237e-02	9.9269	10.570
M6pr	mannose-6-phosphate receptor, cation dependent	6	0.6420	★★	1.094e-01	4.3942	5.036
Acsf2	acyl-CoA synthetase family member 2	11	0.6412	★★	4.532e-02	5.6966	6.338
Slc2a4	solute carrier family 2 (facilitated glucose trans...	11	0.6406	★★	4.022e-02	3.0067	3.647
Trap1	TNF receptor-associated protein 1	16	0.6365	★★	2.396e-03	6.6412	7.278
Lrpprc	leucine-rich PPR-motif containing	17	0.6360	★★	4.304e-03	7.3759	8.012
Vwa8	von Willebrand factor A domain containing 8	14	0.6345	★★	1.058e-02	6.2871	6.922
Coq7	demethyl-Q 7	7	0.6324	★★	5.395e-03	3.2270	3.859
Ndufa13	NADH:ubiquinone oxidoreductase subunit A13	8	0.6323	★★	1.572e-02	4.4928	5.125
Fth1	ferritin heavy polypeptide 1	19	0.6272	★★	4.206e-03	5.0279	5.655
Chdh	choline dehydrogenase	14	0.6168	★★	2.021e-03	3.8211	4.438
Suox	sulfite oxidase	10	0.6162	★★	2.254e-03	2.4241	3.040
Dnaja3	DnaJ heat shock protein family (Hsp40) member A3	16	0.6155	★★	4.778e-03	2.2947	2.910
Apoo	apolipoprotein O	X	0.6134	★★	1.151e-02	2.0746	2.688
C5ar1	complement component 5a receptor 1	7	-0.6124	★★	1.366e-01	6.1130	5.501
Opa1	OPA1, mitochondrial dynamin like GTPase	16	0.6087	★★	3.343e-02	6.9233	7.532
Ank1	ankyrin 1, erythroid	8	-0.6076	★★	1.949e-01	8.4345	7.827
Btg2	BTG anti-proliferation factor 2	1	0.6046	★★	9.181e-02	9.8535	10.458
Dhrs4	dehydrogenase/reductase (SDR family) member 4	14	0.6015	★★	1.093e-01	5.1083	5.710
Acad12	acyl-Coenzyme A dehydrogenase family, member 12	5	0.6001	★★	4.102e-02	3.4202	4.020
Uqcr11	ubiquinol-cytochrome c reductase, complex III subu...	10	0.5999	★★	1.001e-02	1.7495	2.349
Samm50	SAMM50 sorting and assembly machinery component	15	0.5969	★★	4.457e-03	4.7615	5.358
Bsg	basigin	10	0.5959	★★	9.085e-03	4.6500	5.246
Eno1	enolase 1, alpha non-neuron	4	0.5951	★★	1.042e-01	10.1829	10.778
Hsd17b10	hydroxysteroid (17-beta) dehydrogenase 10	X	0.5945	★★	1.611e-03	5.5216	6.116
Phb2	prohibitin 2	6	0.5933	★★	7.040e-03	7.2824	7.876
Auh	AU RNA binding protein/enoyl-coenzyme A hydratase	13	0.5933	★★	1.925e-02	4.8571	5.450
Ttc38	tetratricopeptide repeat domain 38	15	0.5930	★★	1.096e-03	2.2415	2.835
Ppp3r1	protein phosphatase 3, regulatory subunit B, alpha...	11	0.5927	★★	1.400e-01	3.6918	4.284
Tst	thiosulfate sulfurtransferase, mitochondrial	15	0.5905	★★	1.192e-01	5.0166	5.607
Podxl	podocalyxin-like	6	0.5867	★★	4.773e-03	4.3227	4.909
Mtx1	metaxin 1	3	0.5849	★★	8.281e-05	3.2758	3.861
Ndufb11	NADH:ubiquinone oxidoreductase subunit B11	X	0.5833	★★	1.796e-02	2.3149	2.898
Cox7a2	cytochrome c oxidase subunit 7A2	9	0.5758	★★	3.099e-02	5.9551	6.531
Tomm5	translocase of outer mitochondrial membrane 5	4	0.5758	★★	5.060e-03	3.2601	3.836
Eci2	enoyl-Coenzyme A delta isomerase 2	13	0.5757	★★	2.613e-02	5.7628	6.338
Lipe	lipase, hormone sensitive	7	0.5746	★★	2.332e-02	6.0075	6.582
Prkar2b	protein kinase, cAMP dependent regulatory, type II...	12	0.5733	★★	6.086e-03	5.5195	6.093
Ndufa12	NADH:ubiquinone oxidoreductase subunit A12	10	0.5720	★★	2.282e-02	4.5106	5.083
Bcl2l13	BCL2-like 13 (apoptosis facilitator)	6	0.5720	★★	1.623e-03	2.1460	2.718
Gys1	glycogen synthase 1, muscle	7	0.5706	★★	3.742e-02	2.3898	2.960
Slc25a35	solute carrier family 25, member 35	11	0.5670	★★	6.653e-03	3.1303	3.697
Mcpt4	mast cell protease 4	14	0.5663	★★	1.050e-01	4.6872	5.254
Acox1	acyl-Coenzyme A oxidase 1, palmitoyl	11	0.5642	★★	7.170e-02	3.3036	3.868
Plin4	perilipin 4	17	-0.5608	★★	6.062e-02	9.2437	8.683
Car4	carbonic anhydrase 4	11	0.5583	★★	5.975e-03	1.6471	2.205
Dbi	diazepam binding inhibitor	1	0.5509	★★	1.736e-01	9.4129	9.964
Agpat2	1-acylglycerol-3-phosphate O-acyltransferase 2 (ly...	2	0.5504	★★	1.815e-01	2.9009	3.451
Gfm1	G elongation factor, mitochondrial 1	3	0.5482	★★	6.660e-03	3.5247	4.073
Pdk2	pyruvate dehydrogenase kinase, isoenzyme 2	11	0.5473	★★	8.470e-03	3.5556	4.103
Fga	fibrinogen alpha chain	3	-0.5472	★★	9.646e-02	9.7478	9.201
S100a4	S100 calcium binding protein A4	3	-0.5464	★★	1.323e-01	8.1977	7.651
Armc10	armadillo repeat containing 10	5	0.5464	★★	1.402e-01	1.6823	2.229
Csad	cysteine sulfinic acid decarboxylase	15	0.5463	★★	1.836e-03	5.9522	6.498
Hint2	histidine triad nucleotide binding protein 2	4	0.5454	★★	8.584e-03	3.1189	3.664
Dhdh	dihydrodiol dehydrogenase (dimeric)	7	0.5446	★★	5.929e-03	4.7944	5.339
Abracl	ABRA C-terminal like	10	0.5439	★★	1.540e-01	3.5665	4.110
Ptges2	prostaglandin E synthase 2	2	0.5399	★★	4.278e-02	3.7574	4.297
Ndufa3	NADH:ubiquinone oxidoreductase subunit A3	7	0.5384	★★	3.547e-02	1.4282	1.967
Saa4	serum amyloid A 4	7	-0.5372	★★	8.667e-02	2.8025	2.265
Mpc1	mitochondrial pyruvate carrier 1	17	0.5370	★★	5.097e-02	2.7730	3.310
Gsta4	glutathione S-transferase, alpha 4	9	0.5353	★★	1.423e-01	4.1275	4.663
Ndufb7	NADH:ubiquinone oxidoreductase subunit B7	8	0.5290	★★	6.899e-03	1.4144	1.943
Hsd17b12	hydroxysteroid (17-beta) dehydrogenase 12	2	0.5269	★★	2.580e-02	3.6170	4.144
Tfam	transcription factor A, mitochondrial	10	0.5256	★★	6.580e-02	5.8775	6.403
Ctsb	cathepsin B	14	0.5215	★★	2.100e-02	5.8721	6.394
Ccdc3	coiled-coil domain containing 3	2	-0.5215	★★	1.767e-01	7.7458	7.224
Thrsp	thyroid hormone responsive	7	0.5214	★★	6.358e-02	2.2342	2.756
Slirp	SRA stem-loop interacting RNA binding protein	12	0.5213	★★	1.049e-02	2.0358	2.557
Ldhb	lactate dehydrogenase B	6	0.5203	★★	6.217e-03	6.4291	6.949
Dhrs7b	dehydrogenase/reductase (SDR family) member 7B	11	0.5196	★★	1.767e-02	3.9029	4.422
Fgg	fibrinogen gamma chain	3	-0.5181	★★	8.846e-02	9.2522	8.734
Timm50	translocase of inner mitochondrial membrane 50	7	0.5159	★★	3.714e-02	3.4078	3.924
Abcd3	ATP-binding cassette, sub-family D (ALD), member 3	3	0.5157	★★	4.211e-02	2.0802	2.596
Gstk1	glutathione S-transferase kappa 1	6	0.5129	★★	4.304e-03	4.9139	5.427
Cmbl	carboxymethylenebutenolidase-like (Pseudomonas)	15	0.5102	★★	9.934e-03	2.5870	3.097
Dhodh	dihydroorotate dehydrogenase	8	0.5093	★★	1.307e-02	2.5675	3.077
Mrps9	mitochondrial ribosomal protein S9	1	0.5085	★★	8.250e-02	2.4944	3.003
Dap3	death associated protein 3	3	0.5075	★★	6.807e-02	2.0935	2.601
Mlycd	malonyl-CoA decarboxylase	8	0.5072	★★	1.500e-02	2.8047	3.312
Iars2	isoleucine-tRNA synthetase 2, mitochondrial	1	0.5049	★★	3.849e-03	5.0619	5.567
Hmgcl	3-hydroxy-3-methylglutaryl-Coenzyme A lyase	4	0.5020	★★	3.518e-02	4.8860	5.388
Agpat3	1-acylglycerol-3-phosphate O-acyltransferase 3	10	0.5019	★★	2.678e-02	3.3836	3.885
Nampt	nicotinamide phosphoribosyltransferase	12	0.4963	★★	6.096e-02	6.4147	6.911
Fabp5	fatty acid binding protein 5, epidermal	3	0.4953	★★	1.679e-01	7.0144	7.510
Kng2	kininogen 2	16	-0.4922	★★	1.586e-01	3.3743	2.882
Anp32a	acidic (leucine-rich) nuclear phosphoprotein 32 fa...	9	0.4866	★★	6.716e-02	5.9972	6.484
Sepsecs	Sep (O-phosphoserine) tRNA:Sec (selenocysteine) tR...	5	0.4860	★★	1.795e-01	3.4725	3.959
Macrod1	mono-ADP ribosylhydrolase 1	19	0.4841	★★	3.974e-03	2.7011	3.185
Ndufb4	NADH:ubiquinone oxidoreductase subunit B4	16	0.4799	★★	5.097e-02	3.6344	4.114
Myadm	myeloid-associated differentiation marker	7	0.4773	★★	1.601e-01	0.9004	1.378
Ndufb8	NADH:ubiquinone oxidoreductase subunit B8	19	0.4749	★★	3.340e-02	2.5376	3.013
Orm1	orosomucoid 1	4	-0.4747	★★	1.913e-02	5.6056	5.131
Lonp1	lon peptidase 1, mitochondrial	17	0.4738	★★	4.843e-02	7.7118	8.186
Pcbd2	pterin 4 alpha carbinolamine dehydratase/dimerizat...	13	0.4715	★★	4.778e-03	3.2634	3.735
Gpx4	glutathione peroxidase 4	10	0.4712	★★	1.241e-02	4.3248	4.796
Ftl1	ferritin light polypeptide 1	7	0.4706	★★	9.518e-02	6.3224	6.793
Fkbp9	FK506 binding protein 9	6	-0.4704	★★	8.386e-02	7.8815	7.411
Cpa3	carboxypeptidase A3, mast cell	3	0.4674	★★	1.979e-01	6.4771	6.945
Acad11	acyl-Coenzyme A dehydrogenase family, member 11	9	0.4659	★★	1.854e-02	1.7065	2.172
Aldh1l1	aldehyde dehydrogenase 1 family, member L1	6	0.4659	★★	9.241e-02	6.1789	6.645
Fam162a	family with sequence similarity 162, member A	16	0.4640	★★	6.333e-02	5.8124	6.276
Eln	elastin	5	-0.4638	★★	1.090e-02	8.0198	7.556
Clec11a	C-type lectin domain family 11, member a	7	-0.4636	★★	1.702e-01	4.6221	4.159
C4b	complement component 4B (Chido blood group)	17	-0.4606	★★	4.018e-03	6.1347	5.674
Ak3	adenylate kinase 3	19	0.4598	★★	5.006e-02	7.7212	8.181
Nit2	nitrilase family, member 2	16	0.4595	★★	2.937e-02	4.5337	4.993
Chp1	calcineurin-like EF hand protein 1	2	0.4536	★★	7.714e-02	4.7533	5.207
Taldo1	transaldolase 1	7	0.4530	★★	1.425e-01	9.2014	9.654
Scpep1	serine carboxypeptidase 1	11	0.4505	★★	1.873e-01	2.9512	3.402
Col3a1	collagen, type III, alpha 1	1	-0.4479	★★	8.320e-02	14.3927	13.945
Cpn1	carboxypeptidase N, polypeptide 1	19	-0.4463	★★	1.990e-01	2.1781	1.732
Serhl	serine hydrolase-like	15	0.4456	★★	7.673e-02	3.0871	3.533
Sdr39u1	short chain dehydrogenase/reductase family 39U, me...	14	0.4456	★★	3.340e-02	2.4657	2.911
Nfu1	NFU1 iron-sulfur cluster scaffold	6	0.4452	★★	5.428e-02	3.6608	4.106
Ccdc80	coiled-coil domain containing 80	16	-0.4407	★★	1.601e-01	6.1631	5.722
Akr7a5	aldo-keto reductase family 7, member A5 (aflatoxin...	4	0.4403	★★	7.714e-02	6.2603	6.701
Flnc	filamin C, gamma	6	-0.4369	★★	3.071e-02	9.1415	8.705
Acad9	acyl-Coenzyme A dehydrogenase family, member 9	3	0.4348	★★	4.087e-02	6.2590	6.694
Ctsz	cathepsin Z	2	0.4333	★★	1.668e-01	4.2403	4.674
Cbr1	carbonyl reductase 1	16	0.4326	★★	8.661e-03	5.5095	5.942
Ywhab	tyrosine 3-monooxygenase/tryptophan 5-monooxygenas...	2	0.4311	★★	1.873e-01	5.9403	6.371
Hnrnpa2b1	heterogeneous nuclear ribonucleoprotein A2/B1	6	0.4304	★★	9.455e-02	8.9518	9.382
Gbe1	glucan (1,4-alpha-), branching enzyme 1	16	0.4298	★★	1.567e-01	4.1065	4.536
Idh1	isocitrate dehydrogenase 1 (NADP+), soluble	1	0.4290	★★	9.425e-02	8.4805	8.910
Adh1	alcohol dehydrogenase 1 (class I)	3	0.4279	★★	3.610e-02	6.4323	6.860
Acad8	acyl-Coenzyme A dehydrogenase family, member 8	9	0.4277	★★	4.263e-02	3.6576	4.085
Caprin1	cell cycle associated protein 1	2	0.4242	★★	4.057e-02	2.9067	3.331
Gstt3	glutathione S-transferase, theta 3	10	0.4240	★★	2.807e-02	4.6410	5.065
Por	cytochrome p450 oxidoreductase	5	0.4218	★★	1.610e-01	7.7185	8.140
Prdx5	peroxiredoxin 5	19	0.4210	★★	1.267e-01	7.3818	7.803
Ywhag	tyrosine 3-monooxygenase/tryptophan 5-monooxygenas...	5	0.4204	★★	1.341e-01	8.1163	8.537
Thbs1	thrombospondin 1	2	-0.4195	★★	3.711e-02	5.4901	5.071
Acaa1a	acetyl-Coenzyme A acyltransferase 1A	9	0.4152	★★	1.642e-02	4.6051	5.020
Bphl	biphenyl hydrolase-like (serine hydrolase, breast ...	13	0.4142	★★	4.212e-02	4.7699	5.184
Gstz1	glutathione transferase zeta 1 (maleylacetoacetate...	12	0.4108	★★	9.819e-02	5.9229	6.334
Mgll	monoglyceride lipase	6	0.4093	★★	1.515e-01	5.6533	6.063
Apob	apolipoprotein B	12	-0.4044	★★	1.824e-01	3.5901	3.186
Maob	monoamine oxidase B	X	0.4041	★★	9.026e-02	7.1494	7.553
Fdxr	ferredoxin reductase	11	0.4037	★★	1.601e-01	3.9162	4.320
Apeh	acylpeptide hydrolase	9	-0.4033	★★	1.136e-01	6.6113	6.208
Pmpca	peptidase (mitochondrial processing) alpha	2	0.4024	★★	6.096e-02	4.1624	4.565
Palmd	palmdelphin	3	0.4013	★★	6.305e-02	2.2454	2.647
Abhd11	abhydrolase domain containing 11	5	0.4000	★★	8.422e-02	2.1663	2.566
Postn	periostin, osteoblast specific factor	3	-0.3977	★★	4.851e-02	11.3006	10.903
Tsfm	Ts translation elongation factor, mitochondrial	10	0.3955	★★	5.339e-02	2.6825	3.078
Pnpt1	polyribonucleotide nucleotidyltransferase 1	11	0.3937	★★	2.331e-02	2.9123	3.306
Gnb4	guanine nucleotide binding protein (G protein), be...	3	-0.3920	★★	3.496e-02	2.2123	1.820
Ptgr2	prostaglandin reductase 2	12	0.3900	★★	1.036e-01	3.6074	3.997
Aifm2	apoptosis-inducing factor, mitochondrion-associate...	10	0.3899	★★	6.437e-02	1.9300	2.320
Aldh2	aldehyde dehydrogenase 2, mitochondrial	5	0.3868	★★	1.022e-01	9.9134	10.300
Apmap	adipocyte plasma membrane associated protein	2	0.3866	★★	8.462e-02	4.9536	5.340
Mpst	mercaptopyruvate sulfurtransferase	15	0.3831	★★	6.628e-02	3.9579	4.341
Aco1	aconitase 1	4	0.3830	★★	4.745e-02	6.6370	7.020
Cryz	crystallin, zeta	3	0.3799	★★	8.188e-02	4.7343	5.114
Got1	glutamic-oxaloacetic transaminase 1, soluble	19	-0.3769	★★	1.800e-01	3.7908	3.414
Rbp4	retinol binding protein 4, plasma	19	-0.3747	★★	9.111e-02	6.1006	5.726
Car5b	carbonic anhydrase 5b, mitochondrial	X	0.3725	★★	7.072e-02	3.7417	4.114
Vdac2	voltage-dependent anion channel 2	14	0.3707	★★	1.932e-01	7.2234	7.594
Scube3	signal peptide, CUB domain, EGF-like 3	17	-0.3704	★★	3.612e-03	3.9524	3.582
Vps13c	vacuolar protein sorting 13C	9	0.3689	★★	6.238e-02	6.4255	6.794
Txnrd2	thioredoxin reductase 2	16	0.3638	★★	1.043e-01	2.9990	3.363
Psme1	proteasome (prosome, macropain) activator subunit ...	14	0.3570	★★	7.472e-02	6.7897	7.147
H2-Ke6	H2-K region expressed gene 6	17	0.3567	★★	7.595e-02	0.9131	1.270
Napa	N-ethylmaleimide sensitive fusion protein attachme...	7	0.3560	★★	1.831e-01	3.6351	3.991
Itih3	inter-alpha trypsin inhibitor, heavy chain 3	14	-0.3560	★★	4.709e-02	2.8485	2.493
Dnajc7	DnaJ heat shock protein family (Hsp40) member C7	11	0.3544	★★	4.278e-02	2.8805	3.235
Gsto1	glutathione S-transferase omega 1	19	0.3538	★★	7.458e-02	5.4527	5.806
Rmdn3	regulator of microtubule dynamics 3	2	0.3530	★★	1.784e-01	2.3437	2.697
Ociad1	OCIA domain containing 1	5	0.3491	★★	4.303e-02	3.1267	3.476
Slc25a12	solute carrier family 25 (mitochondrial carrier, A...	2	-0.3484	★★	1.304e-01	4.4675	4.119
Glud1	glutamate dehydrogenase 1	14	0.3469	★★	1.277e-01	8.4210	8.768
Timm13	translocase of inner mitochondrial membrane 13	10	0.3469	★★	1.094e-01	2.8935	3.240
Timm8a1	translocase of inner mitochondrial membrane 8A1	10	0.3450	★★	6.792e-02	2.4701	2.815
Lamb1	laminin B1	12	0.3427	★★	1.833e-01	6.4989	6.842
Gimap4	GTPase, IMAP family member 4	6	0.3407	★★	1.043e-01	3.1729	3.514
Apool	apolipoprotein O-like	X	0.3318	★★	1.099e-01	1.9419	2.274
Rplp2	ribosomal protein, large P2	7	0.3306	★★	1.702e-01	5.5340	5.865
Nfs1	nitrogen fixation gene 1 (S. cerevisiae)	2	0.3293	★★	1.235e-01	2.4789	2.808
Lrrc17	leucine rich repeat containing 17	5	-0.3261	★★	5.803e-02	7.8087	7.483
Lap3	leucine aminopeptidase 3	5	0.3254	★★	1.863e-01	6.3706	6.696
Dsp	desmoplakin	13	-0.3210	★★	1.397e-02	7.3142	6.993
Mup20	major urinary protein 20	4	-0.3209	★★	1.624e-01	1.8963	1.575
Emp2	epithelial membrane protein 2	16	-0.3206	★★	2.246e-02	3.8466	3.526
Ptrh2	peptidyl-tRNA hydrolase 2	11	0.3200	★★	1.157e-01	2.3427	2.663
Sod3	superoxide dismutase 3, extracellular	5	-0.3198	★★	1.263e-01	8.0876	7.768
Tmod1	tropomodulin 1	4	-0.3170	★★	4.577e-02	3.8242	3.507
Cfb	complement factor B	17	-0.3135	★★	1.001e-01	7.1303	6.817
Ccdc90b	coiled-coil domain containing 90B	7	0.3134	★★	8.897e-02	3.5032	3.817
Gcdh	glutaryl-Coenzyme A dehydrogenase	8	0.3117	★★	1.586e-01	1.3651	1.677
Cpped1	calcineurin-like phosphoesterase domain containing...	16	0.3110	★★	1.512e-01	2.9584	3.269
Ak1	adenylate kinase 1	2	-0.3091	★★	1.702e-01	7.2516	6.942
Rps5	ribosomal protein S5	7	0.3088	★★	1.386e-01	4.0634	4.372
Erlin2	ER lipid raft associated 2	8	0.3070	★★	1.957e-01	4.9144	5.221
Col1a2	collagen, type I, alpha 2	6	-0.3054	★★	1.223e-01	15.0884	14.783
Timp3	tissue inhibitor of metalloproteinase 3	10	-0.3047	★★	8.950e-02	2.7520	2.447
Col6a3	collagen, type VI, alpha 3	1	-0.3036	★★	1.483e-01	14.2781	13.974
Clpp	caseinolytic mitochondrial matrix peptidase proteo...	17	0.3022	★★	1.512e-01	2.0624	2.365
Prodh	proline dehydrogenase	16	0.3007	★★	1.628e-01	1.8168	2.118
Cbr4	carbonyl reductase 4	8	0.2997	★★	1.801e-01	1.4541	1.754
Cd109	CD109 antigen	9	-0.2964	★★	9.905e-02	3.2957	2.999
Fbln2	fibulin 2	6	-0.2961	★★	8.846e-02	7.9005	7.604
Serpina10	serine (or cysteine) peptidase inhibitor, clade A ...	12	-0.2958	★★	1.591e-01	2.0964	1.801
Nqo1	NAD(P)H dehydrogenase, quinone 1	8	-0.2912	★★	3.626e-02	7.4211	7.130
Fkbp10	FK506 binding protein 10	11	-0.2906	★★	1.267e-01	5.5881	5.297
Tomm40	translocase of outer mitochondrial membrane 40	7	0.2783	★★	1.795e-01	2.6642	2.942
Itgb6	integrin beta 6	2	-0.2634	★★	8.285e-02	5.2495	4.986
Col5a1	collagen, type V, alpha 1	2	-0.2621	★★	6.643e-02	8.8380	8.576
Pgrmc2	progesterone receptor membrane component 2	3	0.2609	★★	1.831e-01	3.2737	3.535
Gvin1	GTPase, very large interferon inducible 1	7	-0.2543	★★	1.863e-01	4.0703	3.816
Clu	clusterin	14	-0.2500	★★	1.768e-01	8.1335	7.883
Col4a4	collagen, type IV, alpha 4	1	-0.2477	★★	1.714e-01	3.6466	3.399
Thbs3	thrombospondin 3	3	-0.2462	★★	1.334e-01	3.1315	2.885
Col4a6	collagen, type IV, alpha 6	X	-0.2421	★★	8.472e-02	6.3858	6.144
Tcn2	transcobalamin 2	11	-0.2395	★★	1.655e-01	2.7812	2.542
Pi15	peptidase inhibitor 15	1	-0.2363	★★	4.742e-02	4.6729	4.437
Tmem43	transmembrane protein 43	6	-0.2266	★★	1.644e-01	6.3373	6.111
Plcb4	phospholipase C, beta 4	2	-0.2257	★★	1.601e-01	7.6103	7.385
Itga3	integrin alpha 3	11	-0.2216	★★	1.735e-01	4.5681	4.346
Cpq	carboxypeptidase Q	15	-0.2115	★★	1.814e-01	2.3750	2.164
Col4a3	collagen, type IV, alpha 3	1	-0.2111	★★	1.255e-01	4.0891	3.878
Angptl2	angiopoietin-like 2	2	-0.2098	★★	1.016e-01	4.3544	4.145
Hspb6	heat shock protein, alpha-crystallin-related, B6	7	-0.2092	★★	1.779e-01	5.2242	5.015
Emilin1	elastin microfibril interfacer 1	5	-0.2086	★★	1.957e-01	8.5346	8.326
